# Repetitive Levodopa Treatment Drives Cell Type-Specific Striatal Adaptations Associated with Progressive Dyskinesia in Parkinsonian Mice

**DOI:** 10.1101/2025.05.16.654598

**Authors:** Rodrigo Manuel Paz, Michael B. Ryan, Pamela F. Marcott, Allison E. Girasole, Joe Faryean, Vincent Duong, Sadhana Sridhar, Alexandra B. Nelson

## Abstract

The use of levodopa to manage Parkinson’s disease (PD) symptoms leads to levodopa-induced dyskinesia (LID) and other motor fluctuations, which worsen with disease progression and repeated treatment. Aberrant activity of striatal D1- and D2-expressing medium spiny neurons (D1-/D2-MSNs) underlies LID, but the mechanisms driving its progression remain unclear. Using the 6-OHDA mouse model of PD/LID, we combined *in vivo* and *ex vivo* recordings to isolate the effect of repeated treatment in LID worsening and other changes in the motor response to levodopa. We found that LID worsening is linked to potentiation of levodopa-evoked responses in both D1-/D2-MSNs, independent of changes in dopamine release or MSN intrinsic excitability. Instead, strengthening of glutamatergic synapses onto D1-MSNs emerged as a key signature. Moreover, we found changes in D2-MSN activity are associated with LID duration, which paralleled a reduction in D2R sensitivity. These findings reveal striatal adaptations contributing to worsening of levodopa-related complications.
