## Supplementary Table 1 for "Repetitive Levodopa Treatment Drives Cell Type-Specific Striatal Adaptations Associated with Progressive Dyskinesia in Parkinsonian Mice"

### Sheet: Sheet1
Table S1: Experimental design and statistical analysis of all key experiments, related to Figures 1-8 & S1-S10
Main Figures
Experiment	Figure	Test	N (mice)	n (cells)	p-value	Significant post-hoc comparisons	p-value	Planned sample size
AIM AUC 0-20 min	1c	RM one-way ANOVA	17	-	<0.0001	Day 1 vs rest	<0.0001	N = 10 mice
AIM AUC 30-90 min	1d	RM one-way ANOVA	17	-	<0.0001	Day 4 vs week 2	0.0486	N = 10 mice
						Day 4 vs week 3	<0.0001
						Day 4 vs week 4	<0.0001
						Week 2 vs week 3	0.0285
						Week 2 vs week 4	0.0205
Time AIMs resolve	1e	RM one-way ANOVA	17	-	<0.0001	Day 4 vs week 2	0.0043	N = 10 mice
						Day 4 vs week 3	0.0001
						Day 4 vs week 4	0.0002
D1 AUC DTransients for LID onset	2f	RM one-way ANOVA	8	-	0.0003	Day 1 vs day 4	0.0466	N = 10 mice
						Day 1 vs week 2	0.0031
						Day 1 vs week 3	0.001
						Day 1 vs week 4	0.0004
Time D1 DTransients return to baseline	2g	RM one-way ANOVA	8	-	0.5063	-	-	N = 10 mice
D1 Correlation AIMs vs DTransients for LID onset	2h	Pearson	8 mice x 5 timepoints	-	0.0008; R2=0.26	-	-	N = 10 mice
D1 correlation Time AIMs resolve vs DTransients return to baseline	2i	Pearson	8 mice x 4 timepoints	-	0.4819	-	-	N = 10 mice
D2 AUC DTransients for LID onset	2l	RM one-way ANOVA	9	-	0.0001	Day 1 vs day 4	0.0026	N = 10 mice
						Day 1 vs week 2	0.004
						Day 1 vs week 3	0.0342
Time D2 DTransients return to baseline	2m	RM one-way ANOVA	9	-	0.0047	Day 4 vs week 4	0.0344	N = 10 mice
D2 Correlation AIMs vs DTransients for LID onset	2n	Pearson	9 mice x 5 timepoints	-	<0.0001; R2=0.39	-	-	N = 10 mice
D2 correlation Time AIMs resolve vs DTransients return to baseline	2o	Pearson	9 mice x 4 timepoints	-	<0.0001; R2=0.43	-	-	N = 10 mice
Number of c-Fos+ cells	3b	Kruskal-Wallis	Day 1: 11	-	0.3555	-	-	N = 8 mice/group
			Day 4: 8
			Week 4: 10
Number of c-Fos+/tdTom+ cells	3c	Kruskal-Wallis	Day 1: 11	-	0.15	-	-	N = 8 mice/group
			Day 4: 8
			Week 4: 10
Number of DFosB+ cells	3e	Kruskal-Wallis	Day 1: 8	-	0.7389	-	-	N = 8 mice/group
			Day 4: 6
			Week 4: 7
Number of DFosB+/tdTom+ cells	3f	Kruskal-Wallis	Day 1: 8	-	0.4426	-	-	N = 8 mice/group
			Day 4: 6
			Week 4: 7
FR of putative D1-MSN	4d	Kruskal-Wallis	Day 1: 11	Day 1: 83	<0.0001	Day 1 vs day 4	0.0005	N = 5 mice/group n = 20 units/group
			Day 3-5: 11	Day 4: 64		Day 1 vs week 4	<0.0001
			Week 4: 15	Week 4: 225
DFR of putative D1-MSN	4e	Kruskal-Wallis	Day 1: 11	Day 1: 83	<0.0001	Day 1 vs day 4	0.0013	N = 5 mice/group n = 20 units/group
			Day 3-5: 11	Day 4: 64		Day 1 vs week 4	<0.0001
			Week 4: 15	Week 4: 225
FR of LID-associated D1-MSN	4h	Kruskal-Wallis	Day 1: 11	Day 1: 50	<0.0001	Day 1 vs day 4	0.0009	N = 5 mice/group n = 20 units/group
			Day 3-5: 11	Day 4: 38		Day 1 vs week 4	<0.0001
			Week 4: 15	Week 4: 122
FR of non-LID-associated D1-MSN	4j	Kruskal-Wallis	Day 1: 11	Day 1: 33	0.0091	Day 1 vs week 4	0.0069	N = 5 mice/group n = 20 units/group
			Day 3-5: 11	Day 4: 26
			Week 4: 15	Week 4: 103
Peak GRAB-DA2h	5e	RM one-way ANOVA	8	-	0.3776	-	-	N = 10 mice
D1 mEPSC frequency	6b	Kruskal-Wallis	no LD: 11	no LD: 30	<0.0001	no LD vs day 4	0.0141	N = 5 mice/group n = 20 units/group
			day 4: 6	day 4: 22		no LD vs week 4	<0.0001
			week 4: 6	week 4: 24
D1 mEPSC amplitude	6c	Kruskal-Wallis	no LD: 11	no LD: 30	0.0158	no LD vs week 4	0.015	N = 5 mice/group n = 20 units/group
			day 4: 6	day 4: 22
			week 4: 6	week 4: 24
D2 mEPSC frequency	6e	Kruskal-Wallis	no LD: 10	no LD: 32	0.5896	-	-	N = 5 mice/group n = 20 units/group
			day 4: 6	day 4: 20
			week 4: 6	week 4: 25
D2 mEPSC amplitude	6f	Kruskal-Wallis	no LD: 10	no LD: 32	0.5135	-	-	N = 5 mice/group n = 20 units/group
			day 4: 6	day 4: 20
			week 4: 6	week 4: 25
D1 responses to depolarizing currents	7b	Two-way ANOVA	no LD: 9	no LD: 22	Treatment factor: 0.0001; Interaction: <0.0001	No LD vs week 4 (200, 300, 400, 500 pA);	<0.05	N = 5 mice/group; n = 15 cells/group
			day 4: 6	day 4: 13
			week 4: 6	week 4: 15		Day 4 vs week 4 (300, 400, 500 pA)	<0.05
D1 rheobase	7c	Kruskal-Wallis	no LD: 9	no LD: 22	<0.0001	No LD vs week 4	<0.0001	N = 5 mice/group; n = 15 cells/group
			day 4: 6	day 4: 13		Day 4 vs week 4	0.0253
			week 4: 6	week 4: 15
D2 responses to depolarizing currents	7e	Two-way ANOVA	no LD: 11	no LD: 24	Treatment factor: 0.1264	-	-	N = 5 mice/group; n = 15 cells/group
			day 4: 6	day 4: 13
			week 4: 5	week 4: 17
D2 rheobase	7f	Kruskal-Wallis	no LD: 11	no LD: 24	0.3731	-	-	N = 5 mice/group; n = 15 cells/group
			day 4: 6	day 4: 13
			week 4: 5	week 4: 17
Supplementary Figures
Experiment	Figure	Test	N (mice)	n (cells)	p-value	Significant post-hoc comparisons	p-value	Planned sample size
Velocity AUC 1-20 min	S1b	RM one-way ANOVA	17	-	0.0004	Day 1 vs Day 4	0.0095	N = 10 mice
						Day 1 vs week 2	0.0179
						Day 4 vs week 3	0.0088
						Day 4 vs week 4	0.001
						Week 2 vs week 3	0.0243
						Week 2 vs week 4	0.0111
Velocity AUC 30-90 min	S1c	RM one-way ANOVA	17	-	<0.0001	Day 4 vs week 2	0.002	N = 10 mice
						Day 4 vs week 3	0.0008
						Day 4 vs week 4	<0.0001
						Week 2 vs week 3	0.015
						Week 2 vs week 4	0.0021
D1 baseline transient frequency	S2a	RM one-way ANOVA	8	-	0.227	-	-	N = 10 mice
D1 AUC DTransients for LID offset	S2b	RM one-way ANOVA	8	-	0.0471	-	-	N = 10 mice
D1 Correlation AIMs vs DTransients for LID offset	S2c	Pearson	8 mice x 4 timepoints	-	0.3314	-	-	N = 10 mice
D2 baseline transient frequency	S2d	RM one-way ANOVA	9	-	0.1573	-	-	N = 10 mice
D2 AUC DTransients for LID offset	S2e	RM one-way ANOVA	9	-	0.0436	-	-	N = 10 mice
D2 Correlation AIMs vs DTransients for LID offset	S2f	Pearson	9 mice x 4 timepoints	-	0.0006	-	-	N = 10 mice
					R2=0.29
D1 Correlation AIMs vs DF/F for LID onset	S3b	Pearson	8 mice x 5 timepoints	-	0.0029	-	-	N = 10 mice
					R2=0.21
D1 Correlation AIMs vs DF/F for LID offset	S3c	Pearson	8 mice x 4 timepoints	-	0.1833	-	-	N = 10 mice
D1 Correlation Time AIMs resolve vs DF/F returns to baseline	S3d	Pearson	8 mice x 4 timepoints	-	0.8803	-	-	N = 10 mice
D2 Correlation AIMs vs DF/F for LID onset	S3f	Pearson	9 mice x 5 timepoints	-	0.0011	-	-	N = 10 mice
					R2=0.22
D2 Correlation AIMs vs DF/F for LID offset	S3g	Pearson	9 mice x 4 timepoints	-	0.035	-	-	N = 10 mice
					R2=0.12
D2 Correlation Time AIMs resolve vs DF/F returns to baseline	S3h	Pearson	9 mice x 4 timepoints	-	0.0018	-	-	N = 10 mice
					R2=0.25
FR of putative D2-MSN	S5c	Kruskal-Wallis	Day 1: 11	Day 1: 26	0.0054	Day 1 vs day 4	0.0088	N = 5 mice/group; n = 20 units/group
			Day 3-5: 11	Day 4: 35		Day 1 vs week 4	0.0124
			Week 4: 15	Week 4: 62
DFR of putative D2 MSN	S5d	Kruskal-Wallis	Day 1: 11	Day 1: 26	0.7763	-	-	N = 5 mice/group; n = 20 units/group
			Day 3-5: 11	Day 4: 35
			Week 4: 15	Week 4: 62
Baseline FR of putative D2-MSNs	S5e	Kruskal-Wallis	Day 1: 11	Day 1: 26	0.039	Day 1 vs Day 3-5	ns	N = 5 mice/group; n = 20 units/group
			Day 3-5: 11	Day 4: 35		Day 1 vs Week 4	ns
			Week 4: 15	Week 4: 62		Day 3-5 vs Week 4	ns
FR of LID-associated D2 MSN	S5h	Kruskal-Wallis	Day 1: 11	Day 1: 16	0.0044	Day 1 vs Day 3-5	0.0058	N = 5 mice/group; n = 20 units/group
			Day 3-5: 11	Day 4: 16		Day 1 vs Week 4	0.0178
			Week 4: 15	Week 4: 40
FR of non-LID-associated D2 MSN	S5j	Kruskal-Wallis	Day 1: 11	Day 1: 10	0.385	-	-	N = 5 mice/group; n = 20 units/group
			Day 3-5: 11	Day 4: 19
			Week 4: 15	Week 4: 22
D1-MSNs: Correlation between AIMs and FR during onset	S6a	Pearson	Day 1: 11	Day 1: 50	p<0.0001; R=0.3	-	-	N = 5 mice/group; n = 20 units/group
			Day 3-5: 11	Day 4: 38
			Week 4: 15	Week 4: 122
D1-MSNs: Correlation between AIMs and FR during offset	S6b	Pearson	Day 1: 11	Day 1: 50	p=0.315	-	-	N = 5 mice/group; n = 20 units/group
			Day 3-5: 11	Day 4: 38
			Week 4: 15	Week 4: 122
D2-MSNs: Correlation between AIMs and FR during onset	S6c	Pearson	Day 1: 11	Day 1: 16	p=0.005; R=-0.33	-	-	N = 5 mice/group; n = 20 units/group
			Day 3-5: 11	Day 4: 16
			Week 4: 15	Week 4: 40
D2-MSNs: Correlation between AIMs and FR during offset	S6d	Pearson	Day 1: 11	Day 1: 16	p=0.001; R=-0.4	-	-	N = 5 mice/group; n = 20 units/group
			Day 3-5: 11	Day 4: 16
			Week 4: 15	Week 4: 40
D1 mEPSC frequency “ON” state	S7b	Kruskal-Wallis	no LD: 3	Day 1: 18	0.0003	Day 1 vs Day 4	0.0179	N = 3 mice/group; n = 20 cells/group
			day 4: 3	day 4: 18		Day 1 vs week 4	0.0002
			week 4: 3	week 4: 20
D1 mEPSC amplitude “ON” state	S7c	Kruskal-Wallis	no LD: 3	Day 1: 18	0.0003	Day 1 vs Day 4	0.0179	N = 3 mice/group; n = 20 cells/group
			day 4: 3	day 4: 18		Day 1 vs week 4	0.0003
			week 4: 3	week 4: 20
D1 responses to depolarizing currents “ON” state	S8b	Two-way ANOVA	no LD: 3	Day 1: 14	Treatment factor: <0.0001 Interaction: <0.0001	Day 1 and Day 4 vs week 4 (200, 300, 400, 500 pA)	<0.05	N = 3 mice/group; n = 15 cells/group
			day 4: 3	day 4: 18
			week 4: 3	week 4: 18
D1 rheobase “ON” state	S8c	Kruskal-Wallis	no LD: 3	Day 1: 14	<0.0001	No LD vs week 4	<0.0001	N = 3 mice/group; n = 15 cells/group
			day 4: 3	day 4: 18		Day 4 vs week 4	0.0002
			week 4: 3	week 4: 18
D1 action potential threshold	S9b	Kruskal-Wallis	no LD: 9	no LD: 21	0.0578	-	-	N = 5 mice/group; n = 15 cells/group
			day 4: 6	day 4: 13
			week 4: 6	week 4: 15
D1 AHP	S9c	Kruskal-Wallis	no LD: 9	no LD: 21	<0.0001	No LD vs week 4	<0.0001	N = 5 mice/group; n = 15 cells/group
			day 4: 6	day 4: 13		Day 4 vs week 4	0.0064
			week 4: 6	week 4: 15
D1 half width	S9d	Kruskal-Wallis	no LD: 9	no LD: 20	0.0021	No LD vs week 4	0.0013	N = 5 mice/group; n = 15 cells/group
			day 4: 6	day 4: 12
			week 4: 6	week 4: 15
D1 resting membrane potential	S9e	Kruskal-Wallis	no LD: 9	no LD: 22	0.7714	-	-	N = 5 mice/group; n = 15 cells/group
			day 4: 6	day 4: 13
			week 4: 6	week 4: 15
D1 subthreshold voltage deflection	S9f	Two-way ANOVA	no LD: 9	no LD: 22	interaction: <0.0001	No LD vs week 4 (at 100pA)	0.0211	N = 5 mice/group; n = 15 cells/group
			day 4: 6	day 4: 13
			week 4: 6	week 4: 15
D2 action potential threshold	S9h	Kruskal-Wallis	no LD: 11	no LD: 23	0.6441	-	-	N = 5 mice/group; n = 15 cells/group
			day 4: 6	day 4: 12
			week 4: 5	week 4: 17
D2 AHP	S9i	Kruskal-Wallis	no LD: 11	no LD: 23	0.8176	-	-	N = 5 mice/group; n = 15 cells/group
			day 4: 6	day 4: 12
			week 4: 5	week 4: 17
D2 half width	S9j	Kruskal-Wallis	no LD: 11	no LD: 22	0.2539	-	-	N = 5 mice/group; n = 15 cells/group
			day 4: 6	day 4: 11
			week 4: 5	week 4: 17
D2 resting membrane potential	S9k	Kruskal-Wallis	no LD: 11	no LD: 24	0.7945	-	-	N = 5 mice/group; n = 15 cells/group
			day 4: 6	day 4: 13
			week 4: 5	week 4: 17
D2 subthreshold voltage deflection	S9l	Two-way ANOVA	no LD: 11	no LD: 24	interaction: 0.3247	-	-	N = 5 mice/group; n = 15 cells/group
			day 4: 6	day 4: 13
			week 4: 5	week 4: 17
1mM DA-evoked GIRK current	S10d	Kruskal-Wallis	no LD: 7	no LD: 16	0.1274	-	-	N = 5 mice/group; n = 12 cells/group
			day 4: 7	day 4: 15
			week 4: 8	week 4: 14
100mM DA-evoked GIRK current	S10e	Kruskal-Wallis	no LD: 7	no LD: 16	0.5348	-	-	N = 5 mice/group; n = 12 cells/group
			day 4: 7	day 4: 15
			week 4: 8	week 4: 14
DA-evoked GIRK current ratio	S10f	Kruskal-Wallis	no LD: 7	no LD: 16	0.01	No LD vs Day 4	>0.9999	N = 5 mice/group; n = 12 cells/group
			day 4: 7	day 4: 15		No LD vs Week 4	0.0098
			week 4: 8	week 4: 14		Day 4 vs Week 4	0.0879
